# Exploring taxonomic diversity in the genus *Suberites* Nardo, 1833: Insights from microbial, phylogenetic, and morphological analyses

**DOI:** 10.64898/2026.11.12.765623

**Authors:** Verónica Llorente-Vaquero, Carlota Gracia-Sancha, Francisco Baldó, Marta Turón, Marta Miñarro, Andrea Corral-Lou, Robert Cassidy, Javier Cristobo, Sergi Taboada, Ana Riesgo

## Abstract

Marine sponges (phylum Porifera) are a highly diverse and polymorphic group of marine invertebrates whose taxonomic delimitation is often challenging due to high intraspecific variability and the scarcity of diagnostic morphological characters. Their close association with microbial symbionts also makes them an important source of secondary metabolites, some of which may contribute to sponge colouration. Here, we use morphological characters, molecular phylogenetic markers, and 16S metabarcoding of the symbiont community to understand speciation in a common Mediterranean sponge lineage. We collected 43 specimens of the genus *Suberites* from the Mediterranean Sea and the North and South Atlantic Oceans, between 55– 150 m depths, and sequenced two barcoding genes, cytochrome c oxidase I and 28S rDNA, as well as studied their spicular complements. We identified five closely-related species: *S. domuncula*, *S. ficus/pagurorum*, *S. dandelenae*, *S. ambulodomus*, and a new species of *Suberites* from the Balearic Islands, *Suberites* sp. nov. The latter represents a potential new pseudo-cryptic species closely related to *S. domuncula*, because of their strong morphological and molecular affinities. The potential new Mediterranean species exhibits six colour morphotypes (yellow, gray, orange, brown, red, and blue), and the microbiome analyses of the symbiotic communities revealed significant differences in bacterial community composition among colour morphotypes, specially of bacteria that produce different pigments which potentially give the sponge is colouration. These results provide valuable insights into species boundaries and evolutionary relationships within the genus *Suberites* and support a role for the microbiome in sponge colouration.
