## Appendix 1 for "Exploring taxonomic diversity in the genus *Suberites* Nardo, 1833: Insights from microbial, phylogenetic, and morphological analyses"

### Sheet: A1.1.
SAMPLE	STYLE		OXEA
	length	width	length	width
MED249-8-6_grey	195-(263)-307	3-(4)-5	202-(314)-387	3-(4)-5
MED204-16_yellow	185-(255)-316	4-(5)-6	247-(307)-368	2-(4)-5
MED249-9-3_red	159-(218)-265	4-(5)-6	177-(268)-335	2-(4)-6
MED281-7_orange	159-(234)-289	2-(3)-4	229-(301)-373	3-(4)-5
MED198-1_brown	140-(250)-340	4-(5)-6	173-(277)-354	2-(3)-4
MED227-5_blue	155-(220)-316	4-(5)-6	276-(336)-368	4-(5)-6
SAMPLE	TYLOSTYLE I		TYLOSTYLE II		TYLOSTYLE III		CENTROTILOTE MICROSTRONGYLE
	length	width	length	width	length	width	length	width
VIGE	287-(314)-351	5-(7)-8	122-(167)-232	4-(6)-8	190-(256)-315	2-(3)-4	18-(24)-30	1-(2)-2
VIGF	263-(316)-365	5-(6)-7	128-(158)-184	4-(5)-6			22-(26)-33	1-(2)-2
VIGG	228-(282)-327	5-(6)-8	126-(151)-191	3-(5)-6			22-(27)-33	1-(2)-2
POR23-175	271-(337)-419	7-(8)-10	145-(200)-251	5-(7)-8			17-(23)-29	1-(2)-2
POR23-93	303-(334)-362	7-(10)-11	169-(221)-281	7-(8)-10	139-(198)-250	3-(4)-5	21-(25)-33	1-(2)-4
NAM62b	310-(478)-575	4-(5)-6	117-(157)-189	3-(6)-10
NAM74d	326-(443)-545	3-(4)-5	127-(150)-200	4-(5)-6
NAM66d	482-(568)-643	4-(5)-6
CRO1	331-(355)-398	4-(5)-6
CRO6	190-(279)-354	3-(4)-6

### Sheet: A1.2.
SPECIES	ACCESSION NUMBER (NCBI)	LOCATION
Halichondria bowerbanki	MZ486936
Halichondria loma	OP534740
Halichondria panicea	EF095183
Hymeniacidon perlevis	ON062394
Protosuberites denhartogi	KX601192
Protosuberites ectyoninus	KX601188
Protosuberites mereui	KX601202
Pseudosuberites hyalinus	LN850222
Rhizaxinella gadus	OR126062
Suberites ambulodomus	MT483568	South Africa
Suberites aurantiacus	ABU24965
Suberites carnosus	PP992784
Suberites cf. hirsutus	PP992781
Suberites dandelenae	KY463455	South Africa
Suberites diversicolor	AGY49573
Suberites domuncula	CAM84216	Croatia
Suberites ficus	CAH59210	USA
Suberites ficus	AJ843891	USA
Suberites ficus	UGZ24973	South Korea
Suberites ficus	QXR91458	USA
Suberites ficus	OL877281	South Korea
Suberites ficus	UGZ24971	South Korea
Suberites ficus	OL877280	South Korea
Suberites ficus	UGZ24971	South Korea
Suberites ficus	MZ580937	USA
Suberites ficus	UGZ24972	South Korea
Suberites ficus	OL877279	South Korea
Suberites ficus	QXR91458	USA
Suberites ficus	OR126065	Canada
Suberites ficus	OR126065	Canada
Suberites ficus	OR126067	Canada
Suberites ficus	OR126066	Canada
Suberites ficus	HQ379429	UK
Suberites ficus	OM436278	Sweden
Suberites ficus	OM436234	Sweden
Suberites ficus	OM436246	Sweden
Suberites lambei	OR126060
Suberites luetkenii	PV083130	Artic
Suberites montalbidus	OM436272	Sweden
Suberites pagurorum	KC869422	UK
Suberites pagurorum	AGO04466	UK
Suberites spermatozoon	OM436257	Sweden
Suberites virgultosus	OM436230	Sweden

### Sheet: A1.3.
SAMPLE	SPECIES
VIG-B	Suberites ficus/pagurorum
VIG-C	Suberites ficus/pagurorum
VIG-D	Suberites ficus/pagurorum
VIG-E	Suberites ficus/pagurorum
VIG-F	Suberites ficus/pagurorum
VIG-G	Suberites ficus/pagurorum
VIG-H	Suberites ficus/pagurorum
POR23-175	Suberites ficus/pagurorum
POR23-176	Suberites ficus/pagurorum
CRO1	Suberites domuncula
CRO6	Suberites domuncula
MED197-2	Suberites "MEDITS"
MED198-1	Suberites "MEDITS"
MED204-16	Suberites "MEDITS"
MED217-2	Suberites "MEDITS"
MED227-5	Suberites "MEDITS"
MED249-11-2	Suberites "MEDITS"
MED282-10	Suberites "MEDITS"
