## Appendix 2 for "Exploring taxonomic diversity in the genus *Suberites* Nardo, 1833: Insights from microbial, phylogenetic, and morphological analyses"

### Sheet: A2.1.
	Df	Sum of Squares	Mean Square	F	Pr(>F)
Groups	5	0.009917	0.001983	0.190	0.963
Residuals	19	0.197734	0.010407

### Sheet: A2.2.
	Df	Sum of Squares	R²	F	Pr(>F)
Colour	5	0.63	0.28	1.52	0.041 *
Residual	19	1.56	0.71
Total	24	2.19	1
Significance codes: 0 ‘***’ 0.001 ‘**’ 0.01 ‘*’ 0.05 ‘.’ 0.1 ‘ ’ 1
